# Efficient Derivation of Immortalized, Isogenic Cell Lines from Genetically Defined Murine Hepatoblastomas

**DOI:** 10.1101/2024.09.29.615692

**Authors:** Huabo Wang, Jie Lu, Keyao Chen, Bingwei Ma, Colin Henchy, Jessica Knapp, Sarangarajan Ranganathan, Edward V. Prochownik

## Abstract

**Background & Aims:** Molecularly, hepatoblastoma (HB), the most common childhood liver cancer, is the simplest of all human neoplasms, with the vast majority deregulating the Wnt/β-catenin, Hippo and/or NFE2/NRF2 signaling pathways. Murine HBs can be generated by over-expressing any pairwise or triple combination of mutant forms of these pathways’ terminal effectors, namely β-catenin (B), YAP (Y) and NFE2L2/NRF (N). Each molecular subtypes displays distinct features resembling those of human HBs. However, research has been hampered by a paucity of established cell lines of any species.

**Methods:** We show here that immortalized cell lines can be routinely established from murine HBs that over-express B+Y and B+Y+N. This is facilitated by the concurrent *in vivo,* Crispr-mediated inactivation of the *Cdkn2a* tumor suppressor locus.

**Results:** Eight BY and 3 BYN cell lines have been generated and characterized and are available to the HB research community. Ten of these lines can be regrown as subcutaneous and metastatic lung tumors in the immuno-competent mice from which they originated while retaining their original histologic features. During maintenance as spheroids *in vitro*, or during *in vivo* propagation, tumor cells express endothelial cell markers, particularly in regions that are hypoxic and/or in proximity to incipient blood vessels.

**Conclusions:** The ability to generate isogenic HB cell lines with defined oncogenic drivers should facilitate studies that are best performed *in vitro*. The approach may also be useful for deriving HB cell lines associated with less common molecular drivers and from human tumors.

**Synopsis:** The derivation of multiple immortalized murine hepatoblastoma cell lines driven by defined oncogenes is described. These lines are isogenic, retain their tumorigenicity in immuno-competent mice, readily form spheroids and express endothelial markers in response to hypoxia. They will allow studies that have heretofore been difficult or impossible to perform *in vivo*.
