## Supplementary File 1. Top mutated Cdkn2a locus sequences and the frequencies with which they were identified in 9 primary tumor-immortalized cell line for "Efficient Derivation of Immortalized, Isogenic Cell Lines from Genetically Defined Murine Hepatoblastomas"

### Sheet: Sequence
Supplementary File 1. Top mutated Cdkn2a locus sequences and the frequencies with which they were identified in 9 primary tumor-immortalized cell line pairs.
Seq ID	Sequence read	Mutant p16 sequence	Mutant p19 sequence
BY1-1	CATTTGGGTTGCTTCTTCTTTTTCTGAGTGTCAGAAGCTTTTGGACCAACTATGCTCACCTGGGCGTGCTTGAGCTGAAGCTATGCCCGTCGGTCTGGGCGACGTTCCCAGCGGTACACAAAGACCACCCAGCGGAACACAAAGAGCACCCAGCGGGCAGGCGACCCCAGGCATCGCGCACATCCAGCCGAGCCCCTGACCCGTGCAGCACCACCAGCGTGTCCAGGAAGCCTTCCCGCGCTGCGTCGTGCACCGGGCGGGTTCGAATCTGCACCGTAGTTGAGCAGAAGAGCTGCTA	MESAADRLARAAAQGRVHDVRALLEAGVSPNAPNSFGRTPIQVMMMGNVHVAALLLNYGADSNPPGARRSAGRLPGHAGGAARVRGSAGCARCLGSPA RWVLFVFRWVVFVYRWERRPDRRA	MGRRFLVTVRIQRAGRPLQERVFLVKFVRSRRPRTASCALAFVNMLLRLERILRRGPHRNPGPGDDDGQRSRSSSSAQLRCRFEPARCTTQRGKASWTRWWCCTGQGLGWMCAMPGVACPLGALCVPLGGLCVPLGTSPRPTGIASAQARPGPWNFAANPKSRAKSGLSPPFSS
BY1-2	CATTTGGGTTGCTTCTTCTTTTTCTGAGTGTCAGAAGCTTTTGGACCAACTATGCTCACCTGGGCGTGCTTGAGCTGAAGCTATGCCCGTCGGTCTGGGCGACGTTCCCAGCGGTACACAAAGACCACCCAGCGGAACACAAAGAGCACCCAGCGGGCAGGCGACCCCAGGCATCGCGCACATCCAGCCGAGCCCCTGACCCGTGCAGCACCACCAGCGTGTCCAGGAAGCCTTCCCGCGCTGCGTCGTGCACCGGGCGGGAGTTCGAATCTGCACCGTAGTTGAGCAGAAGAGCTGCTA	MESAADRLARAAAQGRVHDVRALLEAGVSPNAPNSFGRTPIQVMMMGNVHVAALLLNYGADSN SRPVHDAAREGFLDTLVVLHGSGARLDVRDAWGRLP AGCSLCSAGWSLCTAGNVAQTDGHSFSSSTPRALELRGQSQEQS	MGRRFLVTVRIQRAGRPLQERVFLVKFVRSRRPRTASCALAFVNMLLRLERILRRGPHRNPGPGDDDGQRSRSSSSAQLRCRFE LPPGARRSAGRLPGHAGGAARVRGSAGCARCLGSPA RWVLFVFRWVVFVYRWERRPDRRA
BY2-1	CATTTGGGTTGCTTCTTCTTTTTCTGAGTGTCAGAAGCTTTTGGACCAACTATGCTCACCTGGGCGTGCTTGAGCTGAAGCTATGCCCGTCGGTCTGGGCGACGTTCCCAGCGGTACACAAAGACCACCCAGCGGAACACAAAGAGCACCCAGCGGGCAGGCGACCCCAGGCATCGCGCACATCCAGCCGAGCCCCTGACCCGTGCAGCACCACCAGCGTGTCCAGGAAGCCTTCCCGCGCTGCGTCGTGCACCGGGCGGGAGTTCGAATCTGCACCGTAGTTGAGCAGAAGAGCTGCTA	MESAADRLARAAAQGRVHDVRALLEAGVSPNAPNSFGRTPIQVMMMGNVHVAALLLNYGADSN SRPVHDAAREGFLDTLVVLHGSGARLDVRDAWGRLP AGCSLCSAGWSLCTAGNVAQTDGHSFSSSTPRALELRGQSQEQS	MGRRFLVTVRIQRAGRPLQERVFLVKFVRSRRPRTASCALAFVNMLLRLERILRRGPHRNPGPGDDDGQRSRSSSSAQLRCRFE LPPGARRSAGRLPGHAGGAARVRGSAGCARCLGSPA RWVLFVFRWVVFVYRWERRPDRRA
BY2-2	CATTTGGGTTGCTTCTTCTTTTTCTGAGTGTCAGAAGCTTTTGGACCAACTATGCTCACCTGGGCGTGCTTGAGCTGAAGCTATGCCCGTCGGTCTGGGCGACGTTCCCAGCGGTACACAAAGACCACCCAGCGGAACACAAAGAGCACCCAGCGGGAACGCAAATATCGCACGATGTCTTGATGTCCCCGCTCTTGGGCCAAGTCGAGCTGCGAGGACCCCACTACCTTCCCGCCCGGTGCACGACGCAGCGCGGGAAGGCTTCCTGGACACGCTGGTGGTGCTGCACGGGTCAGGGGCTCGGCTGGATGTGCGCGATGCCTGGGGTCGCCTGCCTCGAATCTGCACCGTAGTTGAGCAGAAGAGCTGCTA	MESAADRLARAAAQGRVHDVRALLEAGVSPNAPNSFGRTPIQVMMMGNVHVAALLLNYGADSRQATPGIAHIQPSP	MGRRFLVTVRIQRAGRPLQERVFLVKFVRSRRPRTASCALAFVNMLLRLERILRRGPHRNPGPGDDDGQRSRSSSSAQLRCRFEAGDPRHRAHPAEPLTRAAPPACPGSLPALRRAPGGKVVGSSQLDLAQERGHQDIVRYLRSRWVLFVFRWVVFVYRWERRPDRRA
BY3-1	CATTTGGGTTGCTTCTTCTTTTTCTGAGTGTCAGAAGCTTTTGGACCAACTATGCTCACCTGGGCGTGCTTGAGCTGAAGCTATGCCCGTCGGTCTGGGCGACGTTCCCAGCGGTACACAAAGACCACCCAGCGGAACACAAAGAGCACCCAGCGGAACGCAAATATCGCACGATGTCTTGATGTCCCCGCTCTTGGGCCAAGTCGAGCGGCAGGCGACCCCAGGCATCGCGCACATCCAGCCGAGCCCCTGACCCGTGCAGCACCACCAGCGTGTCCAGGAAGCCTTCCCGCGCTGCGTCGTGCACCGGGCGGAGAAGGTAGTGGGGTCCTCGCAGTCGAATCTGCACCGTAGTTGAGCAGAAGAGCTGCTA	MESAADRLARAAAQGRVHDVRALLEAGVSPNAPNSFGRTPIQVMMMGNVHVAALLLNYGADSTARTPLPSPPGARRSAGRLPGHAGGAARVRGSAGCARCLGSPAARLGPRAGTSRHRAIFAFRWVLFVFRWVVFVYRWERRPDRRA	MGRRFLVTVRIQRAGRPLQERVFLVKFVRSRRPRTASCALAFVNMLLRLERILRRGPHRNPGPGDDDGQRSRSSSSAQLRCRFDCEDPTTFSARCTTQRGKASWTRWWCCTGQGLGWMCAMPGVACRSTWPKSGDIKTSCDICVPLGALCVPLGGLCVPLGTSPRPTGIASAQARPGPWNFAANPKSRAKSGLSPPFSS
BY3-2	CATTTGGGTTGCTTCTTCTTTTTCTGAGTGTCAGAAGCTTTTGGACCAACTATGCTCACCTGGGCGTGCTTGAGCTGAAGCTATGCCCGTCGGTCTGGGCGACGTTCCCAGCGGTACACAAAGACCACCCAGCGGAACACAAAGAGCACCCAGCGGAACGCAAATATCGCACGATGTCTTGATGTCCCCGCTCTTGGGCCAAGTCGAGCGGCAGGCGACCCCAGGCATCGCGCACATCCAGCCGAGCCCCTGACCCGTGCAGCACCACCAGCGTGTCCAGGAAGCCTTCCCGCGCTGCGTCGTGCACCGGGCGGAGAAGGTAGTGGGGTCCTCGCAGTCGAATCTGCACCGTAGTTGAGCAGAAGAGCTGCTA	MESAADRLARAAAQGRVHDVRALLEAGVSPNAPNSFGRTPIQVMMMGNVHVAALLLNYGADSN SRPVHDAAREGFLDTLVVLHGSGARLDVRDAWGRLPLDLAQERGHQDIVRYLRSAGCSLCSAGWSLCTAGNVAQTDGHSFSSSTPRALELRGQSQEQS	MGRRFLVTVRIQRAGRPLQERVFLVKFVRSRRPRTASCALAFVNMLLRLERILRRGPHRNPGPGDDDGQRSRSSSSAQLRCRFEL PPGARRSAGRLPGHAGGAARVRGSAGCARCLGSPAARLGPRAGTSRHRAIFAFRWVLFVFRWVVFVYRWERRPDRRA
BY4-1	CATTTGGGTTGCTTCTTCTTTTTCTGAGTGTCAGAAGCTTTTGGACCAACTATGCTCACCTGGGCGTGCTTGAGCTGAAGCTATGCCCGTCGGTCTGGGCGACGTTCCCAGCGGTACACAAAGACCACCCAGCGGAACACAAAGAGCACCCAGCGGAACGCAAATATCGCACGATGTCTTGATGTCCCCGCTCTTGGGCCAAGTCGAGCGGCAGGCGACCCCAGGCATCGCGCACATCCAGCCGAGCCCCTGACCCGTGCAGCACCACCAGCGTGTCCAGGAAGCCTTCCCGCGCTGCGTCGTGCACCGGGCGGAGAAGGTAGTGGGGTCCTCGCAGTCGAATCTGCACCGTAGTTGAGCAGAAGAGCTGCTA	MESAADRLARAAAQGRVHDVRALLEAGVSPNAPNSFGRTPIQVMMMGNVHVAALLLNYGADSN SRPVHDAAREGFLDTLVVLHGSGARLDVRDAWGRLPLDLAQERGHQDIVRYLRSAGCSLCSAGWSLCTAGNVAQTDGHSFSSSTPRALELRGQSQEQS	MGRRFLVTVRIQRAGRPLQERVFLVKFVRSRRPRTASCALAFVNMLLRLERILRRGPHRNPGPGDDDGQRSRSSSSAQLRCRFEL PPGARRSAGRLPGHAGGAARVRGSAGCARCLGSPAARLGPRAGTSRHRAIFAFRWVLFVFRWVVFVYRWERRPDRRA
BY5-1	CATTTGGGTTGCTTCTTCTTTTTCTGAGTGTCAGAAGCTTTTGGACCAACTATGCTCACCTGGGCGTGCTTGAGCTGAAGCTATGCCCGTCGGTCTGGGCGACGTTCCCAGCGGTACACAAAGACCACCCAGCGGAACACAAAGAGCACCCAGCGGAACGCGGCAGGCGACCCCAGGCATCGCGCACATCCAGCCGAGCCCCTGACCCGTGCAGCACCACCAGCGTGTCCAGGAAGCCTTCCCGCGCTGCGTCGTGCACCGGGCGGGAGAAGGTAGTGGGGTCCTCGCAGTTCGAATCTGCACCGTAGTTGAGCAGAAGAGCTGCTA	MESAADRLARAAAQGRVHDVRALLEAGVSPNAPNSFGRTPIQVMMMGNVHVAALLLNYGADSNCEDPTTFSRPVHDAAREGFLDTLVVLHGSGARLDVRDAWGRLP RSAGCSLCSAGWSLCTAGNVAQTDGHSFSSSTPRALELRGQSQEQS	MGRRFLVTVRIQRAGRPLQERVFLVKFVRSRRPRTASCALAFVNMLLRLERILRRGPHRNPGPGDDDGQRSRSSSSAQLRCRFELRGPHYLLPPGARRSAGRLPGHAGGAARVRGSAGCARCLGSPA AFRWVLFVFRWVVFVYRWERRPDRRA
BY5-2	CATTTGGGTTGCTTCTTCTTTTTCTGAGTGTCAGAAGCTTTTGGACCAACTATGCTCACCTGGGCGTGCTTGAGCTGAAGCTATGCCCGTCGGTCTGGGCGACGTTCCCAGCGGTACACAAAGACCACCCAGCGGAACACAAAGAGCACCCAGCGGGCAGGCGACCCCAGGCATCGCGCACATCCAGCCGAGCCCCTGACCCGTGCAGCACCACCAGCGTGTCCAGGAAGCCTTCCCGCGCTGCGTCGTGCACCGGGCGGGAGAAGGTAGTGGGGTCCTCGCAGTTCGAATCTGCACCGTAGTTGAGCAGAAGAGCTGCTA	MESAADRLARAAAQGRVHDVRALLEAGVSPNAPNSFGRTPIQVMMMGNVHVAALLLNYGADSNCEDPTTFSRPVHDAAREGFLDTLVVLHGSGARLDVRDAWGRLP AGCSLCSAGWSLCTAGNVAQTDGHSFSSSTPRALELRGQSQEQS	MGRRFLVTVRIQRAGRPLQERVFLVKFVRSRRPRTASCALAFVNMLLRLERILRRGPHRNPGPGDDDGQRSRSSSSAQLRCRFELRGPHYLLPPGARRSAGRLPGHAGGAARVRGSAGCARCLGSPA RWVLFVFRWVVFVYRWERRPDRRA
BY21-1	TCGATGCCAAAATGGTTTCACTATAACAAGTTAGTTTAATGGGTGGCTCCGGTGGGCAGCAGCAACAACAAAAACAAACAAACAAACAAAAATATCTGGGGTATGCATTTCAAATGGTAATTGAAATGTTATCTCTTCCTGAACAAAAGTTACCCGACTGCAGATGGGACACTCCTTGCCTACCTGAGTCATGCACACGGCCCTGGGCCGCCGCCCTGGCCAGTCTGTCTGCAGCGGACTCCATGCTGCTCCAGATGGCTCTCCTCGAGTTCGCTTTCCTCGCGGAGATTCAGTGCCCGCCCAATCGCCCAGTCGTGTGACCAGTGGGTCCCTCCTTCCTTCCTCTGAGGATGGTGTGGGGGGGGGGAGC	MESAADRLARAAAQGRVHDSGDDDGQRSRSSSSAQLRCRFELRGPHYLLPPGARRSAGRLPGHAGGAARVRGSAGCARCLGSPAARLGPRAGTSRHRAIFAFRWVLFVFRWVVFVYRWERRPDRRA	-
BY21-2	TCGATGCCAAAATGGTTTCACTATAACAAGTTAGTTTAATGGGTGGCTCCGGTGGGCAGCAGCAACAACAAAAACAAACAAACAAACAAAAATATCTGGGGTATGCATTTCAAATGGTAATTGAAATGTTATCTCTTCCTGAACAAAAGTTACCCGACTGCAGATGGGACACTCCTTGCCTACCTGAAGTCATGCACACGGCCCTGGGCCGCCGCCCTGGCCAGTCTGTCTGCAGCGGACTCCATGCTGCTCCAGATGGCTCTCCTCGAGTTCGCTTTCCTCGCGGAGATTCAGTGCCCGCCCAATCGCCCAGTCGTGTGACCAGTGGGTCCCTCCTTCCTTCCTCTGAGGATGGTGTGGGGGGGGGGAGC	MESAADRLARAAAQGRVHDFR	-
BYN1-1	CATTTGGGTTGCTTCTTCTTTTTCTGAGTGTCAGAAGCTTTTGGACCAACTATGCTCACCTGGGCGTGCTTGAGCTGAAGCTATGCCCGTCGGTCTGGGCGACGTTCCCAGCGGTACACAAAGACCACCCAGCGGAACACAAAGAGCACCCAGCGGGCAGGCGACCCCAGGCATCGCGCACATCCAGCCGAGCCCCTGACCCGTGCAGCACCACCAGCGTGTCCAGGAAGCCTTCCCGCGCTGCGTCGTGCACCGGGCGGGAGTTCGAATCTGCACCGTAGTTGAGCAGAAGAGCTGCTA	MESAADRLARAAAQGRVHDVRALLEAGVSPNAPNSFGRTPIQVMMMGNVHVAALLLNYGADSN SRPVHDAAREGFLDTLVVLHGSGARLDVRDAWGRLP AGCSLCSAGWSLCTAGNVAQTDGHSFSSSTPRALELRGQSQEQS	MGRRFLVTVRIQRAGRPLQERVFLVKFVRSRRPRTASCALAFVNMLLRLERILRRGPHRNPGPGDDDGQRSRSSSSAQLRCRFE LPPGARRSAGRLPGHAGGAARVRGSAGCARCLGSPA RWVLFVFRWVVFVYRWERRPDRRA
BYN2-1	CATTTGGGTTGCTTCTTCTTTTTCTGAGTGTCAGAAGCTTTTGGACCAACTATGCTCACCTGGGCGTGCTTGAGCTGAAGCTATGCCCGTCGGTCTGGGCGACGTTCCCAGCGGTACACAAAGACCACCCAGCGGAACACAAAGAGCACCCAGCGGGCAGGCGACCCCAGGCATCGCGCACATCCAGCCGAGCCCCTGACCCGTGCAGCACCACCAGCGTGTCCAGGAAGCCTTCCCGCGCTGCGTCGTGCACCGGGCGGGAAAAGGTAGTGGGGTCCTCGTTCGAATCTGCACCGTAGTTGAGCAGAAGAGCTGCTA	MESAADRLARAAAQGRVHDVRALLEAGVSPNAPNSFGRTPIQVMMMGNVHVAALLLNYGADSNEDPTTFSRPVHDAAREGFLDTLVVLHGSGARLDVRDAWGRLPAGCSLCSAGWSLCTAGNVAQTDGHSFSSSTPRALELRGQSQEQS*	MGRRFLVTVRIQRAGRPLQERVFLVKFVRSRRPRTASCALAFVNMLLRLERILRRGPHRNPGPGDDDGQRSRSSSSAQLRCRFERGPHYLFPPGARRSAGRLPGHAGGAARVRGSAGCARCLGSPARWVLFVFRWVVFVYRWERRPDRRA*
BYN2-2	CATTTGGGTTGCTTCTTCTTTTTCTGAGTGTCAGAAGCTTTTGGACCAACTATGCTCACCTGGGCGTGCTTGAGCTGAAGCTATGCCCGTCGGTCTGGGCGACGTTCCCAGCGGTACACAAAGACCACCCAGCGGAACACAAAGAGCACCCAGCGGGCAGGCGACCCCAGGCATCGCGCACATCCAGCCGAGCCCCTGACCCGTGCAGCACCACCAGCGTGTCCAGGAAGCCTTCCCGCGCTGCGTCGTGCACCGGGCGGGAGTTCGAATCTGCACCGTAGTTGAGCAGAAGAGCTGCTA	MESAADRLARAAAQGRVHDVRALLEAGVSPNAPNSFGRTPIQVMMMGNVHVAALLLNYGADSN SRPVHDAAREGFLDTLVVLHGSGARLDVRDAWGRLP AGCSLCSAGWSLCTAGNVAQTDGHSFSSSTPRALELRGQSQEQS	MGRRFLVTVRIQRAGRPLQERVFLVKFVRSRRPRTASCALAFVNMLLRLERILRRGPHRNPGPGDDDGQRSRSSSSAQLRCRFE LPPGARRSAGRLPGHAGGAARVRGSAGCARCLGSPA RWVLFVFRWVVFVYRWERRPDRRA
BYN3-1	CATTTGGGTTGCTTCTTCTTTTTCTGAGTGTCAGAAGCTTTTGGACCAACTATGCTCACCTGGGCGTGCTTGAGCTGAAGCTATGCCCGTCGGTCTGGGCGACGTTCCCAGCGGTACACAAAGACCACCCAGCGGAACACAAAGAGCACCCAGCGGAACGCAAATATCGCACGATGTCTTGATGTCCCCGCTCTTGGGCCAAGGCAGGCGACCCCAGGCATCGCGCACATCCAGCCGAGCCCCTGACCCGTGCAGCACCACCAGCGTGTCCAGGAAGCCTTCCCGCGCTGCGTCGTGCACCGGGCGGGAGTTCGAATCTGCACCGTAGTTGAGCAGAAGAGCTGCTA	MESAADRLARAAAQGRVHDVRALLEAGVSPNAPNSFGRTPIQVMMMGNVHVAALLLNYGADSN SRPVHDAAREGFLDTLVVLHGSGARLDVRDAWGRLP WPKSGDIKTSCDICVPLGALCVPLGGLCVPLGTSPRPTGIASAQARPGPWNFAANPKSRAKSGLSPPFSS	MGRRFLVTVRIQRAGRPLQERVFLVKFVRSRRPRTASCALAFVNMLLRLERILRRGPHRNPGPGDDDGQRSRSSSSAQLRCRFELPPGARRSAGRLPGHAGGAARVRGSAGCARCLGSPALAQERGHQDIVRYLRSAGCSLCSAGWSLCTAGNVAQTDGHSFSSSTPRALELRGQSQEQS*

### Sheet: Frequency
Sequence ID	Frequency in P0 (%)	Frequency in Cell Line (%)
BY1-1	46.0984	92.9315
BY1-2	22.3289	0.744048
BY2-1	52.6531	48.8636
BY2-2	12.2449	11.0795
BY3-1	7.76053	92.0593
BY3-2	35.4767	1.00582
BY4-1	82.6226	87.2671
BY5-1	28.5403	25.8741
BY5-2	14.8148	28.6713
BY21-1	26.0274	10.6195
BY21-2	20.354	9.58904
BYN1-1	56.4356	22.4138
BYN2-1	4.54545	74.8234
BYN2-2	21.9251	3.98202
BYN3-1	30.3882	58.3039
